# 1.4 min Plasma Proteome Profiling via Nanoparticle Protein Corona and Direct Infusion Mass Spectrometry

**DOI:** 10.1101/2024.02.06.579213

**Authors:** Yuming Jiang, Jesse G. Meyer

## Abstract

Non-invasive detection of protein biomarkers in plasma is crucial for clinical purposes. Liquid chromatography mass spectrometry (LC-MS) is the gold standard technique for plasma proteome analysis, but despite recent advances, it remains limited by throughput, cost, and coverage. Here, we introduce a new hybrid method, which integrates direct infusion shotgun proteome analysis (DISPA) with nanoparticle (NP) protein coronas enrichment for high throughput and efficient plasma proteomic profiling. We realized over 280 protein identifications in 1.4 minutes collection time, which enables a potential throughput of approximately 1,000 samples daily. The identified proteins are involved in valuable pathways and 44 of the proteins are FDA approved biomarkers. The robustness and quantitative accuracy of this method were evaluated across multiple NPs and concentrations with a mean coefficient of variation at 17%. Moreover, different protein corona profiles were observed among various nanoparticles based on their distinct surface modifications, and all NP protein profiles exhibited deeper coverage and better quantification than neat plasma. Our streamlined workflow merges coverage and throughput with precise quantification, leveraging both DISPA and NP protein corona enrichments. This underscores the significant potential of DISPA when paired with NP sample preparation techniques for plasma proteome studies.
