## supplemental table 1 for "1.4 min Plasma Proteome Profiling via Nanoparticle Protein Corona and Direct Infusion Mass Spectrometry"

### Sheet: scouting-dispa
GeneNames	DD	NP1	NP2	NP3	NP4	NP5	pro_names	Biomarkers
THRB	0	0	4.91784	4.34982	0	5.90012	P00734	no
CO3	0	3.79065	0	0	0	0	P01024	yes
APOA1	0	0	0	0	4.19489	0	P02647	yes
FIBA	0	0	3.90763	0	0	0	P02671	yes
LV743	0	0	0	0	0	3.73277	P04211	no
CO2	4.46338	0	0	4.51103	0	0	P06681	no
FA5	0	0	0	0	4.11604	0	P12259	no
TRYP	6.72224	7.42064	7.03563	3.82372	5.76633	5.44396	P00761	no
ALBU	4.85722	0	4.02979	3.90656	0	0	P02769	no
KV37	3.80346	0	0	3.61406	4.10933	0	A0A075B6H7	no
LV861	0	0	0	0	4.43163	0	A0A075B6I0	no
LV310	0	0	0	0	0	4.08442	A0A075B6K4	no
HV364	3.85881	0	0	0	0	0	A0A075B6Q5	no
HV145	0	0	0	3.96937	0	0	A0A0A0MS14	no
HV349	4.01219	0	0	4.08103	3.67022	0	A0A0A0MS15	no
HV315	3.77725	0	0	3.95191	4.0002	0	A0A0B4J1V0	no
HV373	3.54609	0	0	0	4.15576	0	A0A0B4J1V6	no
HV374	4.42904	0	0	0	0	0	A0A0B4J1X5	no
HV343	3.80378	0	0	0	0	0	A0A0B4J1X8	no
LV949	0	0	0	3.88748	0	0	A0A0B4J1Y8	no
HV372	4.96925	0	0	4.57303	4.07847	0	A0A0B4J1Y9	no
KVD20	4.79464	0	0	0	4.63151	0	A0A0C4DH25	no
HV103	3.84857	0	0	3.85527	5.12131	0	A0A0C4DH29	no
HV118	3.44442	0	0	0	0	0	A0A0C4DH31	no
HV124	0	0	0	0	0	4.24839	A0A0C4DH33	no
HV428	4.03508	0	0	3.77352	4.25942	0	A0A0C4DH34	no
HV338	4.12362	0	0	0	0	0	A0A0C4DH36	no
HV551	4.16191	0	0	0	0	0	A0A0C4DH38	no
HV64D	4.24719	0	0	3.82449	4.22305	0	A0A0J9YX35	no
HV5X1	4.3826	0	0	0	0	4.02775	A0A0J9YXX1	no
CC085	0	0	4.57824	0	0	0	A0A1B0GTC6	no
IGLL5	5.47003	4.62419	4.70324	5.48843	5.07519	4.99435	B9A064	no
KIF2A	0	3.56539	0	0	0	0	O00139	no
MASP2	0	0	4.01304	0	0	4.09558	O00187	no
QSOX1	0	4.59557	0	4.45929	4.5465	0	O00391	no
FCN1	0	0	0	0	0	4.45223	O00602	no
APOL1	3.80587	3.72679	4.07972	0	3.72513	3.79052	O14791	no
LECT2	0	4.59614	4.11438	4.41603	4.35269	0	O14960	no
FYB1	0	0	3.61596	0	0	0	O15117	no
VILL	5.03998	0	0	0	0	0	O15195	no
ADEC1	0	3.70925	0	4.11389	0	0	O15204	no
CHAD	0	4.22001	0	4.34047	0	0	O15335	no
CD5L	4.44813	3.83557	4.55177	4.08276	5.18504	5.13018	O43866	no
DHX16	0	0	0	0	4.39597	0	O60231	no
ZG16	0	0	0	3.8859	0	0	O60844	no
BRE1B	0	0	4.2412	0	0	4.53959	O75150	no
FCN3	4.0305	0	0	0	0	0	O75636	no
ECM2	0	0	3.88036	0	3.88359	4.1312	O94769	no
APOM	4.41663	4.32078	0	0	4.36932	4.09788	O95445	no
CAVN2	0	4.20738	4.14763	4.12251	4.42583	4.42807	O95810	no
CERU	4.74819	0	4.36531	0	4.16116	4.46363	P00450	yes
FA8	0	0	0	0	3.82029	0	P00451	no
LALBA	0	5.48171	0	5.65059	5.08809	0	P00709	no
THRB	5.25408	4.54311	5.99715	4.89118	3.83247	4.88852	P00734	no
C1R	4.12728	4.43711	3.85894	3.79818	4.84435	4.16565	P00736	yes
HPT	5.49671	4.02323	3.92448	4.22376	4.25648	3.86718	P00738	yes
HPTR	4.27832	4.15852	3.57561	0	4.66891	3.90235	P00739	no
FA9	4.314	0	5.13568	4.17709	0	4.50419	P00740	no
FA10	0	0	5.72132	3.92279	0	5.37564	P00742	yes
CFAD	0	4.30799	3.96356	4.41788	3.97993	0	P00746	no
PLMN	4.64604	5.4865	4.43923	5.05565	3.74085	5.44166	P00747	no
FA12	4.54351	6.36523	4.32265	5.4976	4.76272	4.04684	P00748	no
CFAB	4.65293	0	3.65966	4.29339	3.8347	0	P00751	yes
ANT3	4.29968	4.67914	3.93875	4.47494	3.90007	4.30075	P01008	yes
A1AT	5.34327	3.70366	3.63961	3.89155	3.69093	3.86184	P01009	yes
AACT	4.93461	0	4.23885	0	3.63402	0	P01011	no
ANGT	4.02129	0	3.9677	0	3.83248	0	P01019	no
A2MG	5.4086	3.75276	4.02623	3.94892	4.04099	3.75671	P01023	yes
CO3	5.23486	5.93558	5.2787	4.27913	5.00724	5.75103	P01024	yes
CO5	4.13158	4.11513	4.21286	4.26606	4.54565	4.53998	P01031	yes
CYTC	0	0	3.66954	4.26754	0	0	P01034	yes
KNG1	5.02707	6.50229	5.77233	6.70703	5.89131	6.17249	P01042	no
IGF2	0	4.56893	0	5.41531	4.63864	3.9779	P01344	yes
IGJ	4.72295	4.05959	4.43142	0	4.8663	4.47477	P01591	no
KV320	5.47405	0	4.51032	5.33074	5.29646	0	P01619	no
LV147	4.92812	0	0	4.996	4.66117	4.41477	P01700	no
LV151	0	0	0	4.52231	4.27352	0	P01701	no
LV211	0	0	0	0	4.20254	0	P01706	no
LV208	0	0	4.39936	4.46977	5.1108	0	P01709	no
LV319	4.40351	0	0	4.23227	4.06419	0	P01714	no
LV327	3.4135	0	0	0	0	3.61531	P01718	no
HV146	3.57381	0	0	0	0	0	P01743	no
HV323	0	0	0	0	3.52775	0	P01764	no
HV313	3.99981	0	0	0	0	0	P01766	no
HV353	0	0	0	0	3.717	0	P01767	no
HV307	5.01267	0	0	4.86061	4.71122	0	P01780	no
HV205	0	0	3.93308	0	0	0	P01817	no
IGKC	5.64735	4.55342	4.91076	5.5373	5.16412	4.82093	P01834	yes
IGHG1	5.78927	5.33789	5.15988	5.45859	4.87786	4.39203	P01857	no
IGHG2	4.95172	3.75481	3.94503	4.22913	4.39914	4.28402	P01859	no
IGHG3	3.97774	4.89327	4.59683	5.68019	5.78316	4.0704	P01860	no
IGHG4	4.73762	0	0	4.17169	3.66779	3.99493	P01861	no
IGHM	5.14186	5.03472	5.25488	4.98724	5.74634	5.03783	P01871	no
IGHA1	5.13933	4.58524	4.2802	4.39027	4.31756	4.89987	P01876	no
IGHA2	3.765	0	0	0	0	0	P01877	no
IGHD	4.04148	3.62843	0	3.8664	3.97966	0	P01880	no
APOA1	5.67947	5.92717	5.52958	5.31031	5.53302	5.6233	P02647	yes
APOE	5.05757	5.11965	5.59925	5.87631	5.84898	5.9626	P02649	no
APOA2	6.00395	6.34942	5.93715	5.69069	5.8797	5.90635	P02652	no
APOC1	3.83357	4.65058	4.41169	4.66156	4.46236	4.23624	P02654	no
APOC2	4.67335	5.44716	5.44126	5.4402	5.61119	5.38551	P02655	no
APOC3	5.09627	6.12219	6.7938	5.94307	6.23356	5.29214	P02656	no
FIBA	5.25778	4.94076	5.4518	5.71108	4.91925	4.38465	P02671	yes
FIBB	4.93891	5.2186	4.81726	5.6338	5.3583	5.50639	P02675	yes
FIBG	5.25301	5.29504	5.90007	5.74037	5.01039	5.8265	P02679	yes
B3AT	0	0	0	0	3.98865	0	P02730	no
CRP	4.29757	0	4.51355	0	0	6.11149	P02741	yes
SAMP	4.54409	0	0	0	4.08162	0	P02743	no
C1QA	4.36524	4.77442	4.02157	3.83083	5.01847	4.36246	P02745	yes
C1QB	4.57408	5.12004	4.31184	5.47211	6.40038	4.3732	P02746	yes
C1QC	5.12182	6.30256	4.78076	5.99883	6.60653	5.1043	P02747	yes
CO9	4.54952	4.90207	4.4939	3.73377	4.93935	5.16249	P02748	no
APOH	5.147	4.79051	4.9629	5.79151	4.20082	5.04709	P02749	no
A2GL	4.15674	0	0	0	0	0	P02750	no
FINC	4.22797	0	3.93725	4.08943	3.96854	4.43858	P02751	yes
RET4	4.41993	0	4.00854	0	0	0	P02753	yes
AMBP	4.47788	4.17252	5.16144	4.22315	3.67594	4.93615	P02760	no
A1AG1	5.12748	0	3.99818	3.43187	3.77609	0	P02763	yes
FETUA	4.92145	4.578	3.59911	4.27781	4.60112	4.67551	P02765	yes
TTHY	4.74403	4.03568	5.19522	4.02618	3.80467	3.7702	P02766	yes
ALBU	6.48119	5.82434	5.56859	5.90111	5.95096	5.30114	P02768	yes
VTDB	4.78128	0	3.47804	0	0	4.37493	P02774	no
CXCL7	0	3.78763	5.02936	5.14436	4.63179	4.77269	P02775	yes
PLF4	0	4.48869	5.19657	5.35322	5.47885	4.73144	P02776	no
TRFE	5.95871	4.06537	3.93109	3.62103	4.25335	3.67783	P02787	yes
TRFL	0	4.0264	0	4.10245	4.03314	0	P02788	no
HEMO	5.5723	3.96355	3.96547	3.76129	3.84419	4.0235	P02790	yes
ANGI	3.79949	4.66359	4.27236	4.24226	5.1311	4.32149	P03950	no
FA11	4.10082	5.9676	3.57869	6.09443	5.72429	3.81629	P03951	no
KLKB1	4.48547	5.02854	4.25344	6.17825	4.8266	4.70173	P03952	no
SLPI	0	4.29698	0	4.1126	4.26621	0	P03973	no
C4BPA	4.35977	4.51136	5.49664	5.01798	4.59425	4.9067	P04003	no
VTNC	4.77118	5.30666	4.30585	5.48308	5.86471	6.08693	P04004	no
PROC	0	0	5.36871	0	0	4.13215	P04070	yes
APOB	4.32178	3.85934	4.31494	4.245	4.87312	4.43787	P04114	yes
HRG	5.31774	6.84924	5.10084	6.02605	3.579	6.59289	P04196	no
A1BG	4.89586	0	0	3.79347	0	0	P04217	no
VWF	0	0	0	0	3.94187	0	P04275	yes
G3P	0	4.73976	4.69464	4.83051	4.57851	4.53265	P04406	no
IGF1	0	3.85342	0	4.42119	0	0	P05019	no
A4	0	0	0	0	0	3.60997	P05067	no
APOD	4.76897	4.13579	4.33037	0	3.92692	3.82755	P05090	no
ITB3	0	3.48301	3.77011	0	3.906	4.21637	P05106	no
S10A8	0	0	0	4.64207	4.24145	0	P05109	no
IPSP	3.91036	4.89561	4.13133	5.18978	5.37324	3.82298	P05154	no
IC1	4.45371	5.46662	4.6388	5.58452	6.12617	5.09228	P05155	no
CFAI	3.68237	0	0	0	0	0	P05156	no
PERM	0	0	0	0	4.7498	0	P05164	yes
TETN	4.04653	5.17393	3.89642	5.9905	5.40493	3.95725	P05452	no
HEP2	4.47699	0	4.28348	3.67269	3.94353	3.81229	P05546	no
KV401	5.23983	0	0	4.35465	0	4.32988	P06312	no
HV434	3.97072	0	0	3.97757	3.81575	0	P06331	no
GELS	4.43307	4.68087	4.35775	4.15832	4.67735	4.51859	P06396	no
CO2	3.39646	3.71516	0	3.87268	3.94921	0	P06681	no
S10A9	0	3.93118	0	4.42323	4.01477	3.47166	P06702	no
APOA4	4.89495	5.26868	4.78882	5.1592	5.23576	5.21097	P06727	no
ENOA	0	4.34806	3.57894	4.50857	0	4.29984	P06733	no
NPM	0	0	3.93896	0	0	0	P06748	no
TPM3	0	0	0	0	0	4.00642	P06753	no
LIPL	0	0	3.95152	0	0	3.99026	P06858	no
LDHB	0	0	4.30623	0	0	0	P07195	yes
PROS	4.06672	4.02099	5.26504	4.82622	3.8829	5.52084	P07225	yes
PDIA1	0	0	4.27351	0	0	0	P07237	no
CO8A	3.80507	4.62125	4.14697	4.78502	4.5263	4.06205	P07357	no
CO8B	4.18158	4.547	3.88163	4.93603	4.60278	4.63973	P07358	no
CO8G	3.80364	4.98284	4.33967	5.24376	5.19176	4.10613	P07360	no
CAN1	0	0	0	3.85949	0	3.6514	P07384	no
TBB5	0	0	4.07042	0	0	0	P07437	no
PROF1	0	0	3.74474	0	0	3.99014	P07737	no
HS90A	0	3.75002	3.50177	0	0	3.9279	P07900	no
TSP1	0	4.24943	4.28976	3.99614	4.39651	4.58845	P07996	no
RNAS1	0	0	0	4.1838	3.81399	0	P07998	no
ANXA6	0	0	0	4.49778	0	0	P08133	no
CBG	4.23215	0	0	0	0	0	P08185	no
HS90B	0	0	3.86994	0	0	0	P08238	no
SODE	0	0	4.15423	0	0	3.83408	P08294	no
CATG	0	0	0	0	4.31935	0	P08311	no
ADH4	0	4.04285	0	4.06092	3.96887	3.86883	P08319	no
MGP	0	0	4.79265	4.70519	3.7501	4.46602	P08493	no
ITA2B	0	4.16648	3.84639	3.90569	4.24342	4.39927	P08514	no
APOA	0	4.61187	0	4.19932	3.95884	4.55964	P08519	yes
PLEK	0	4.10207	4.12747	4.48686	4.24903	3.99123	P08567	no
CD14	0	0	3.95821	0	0	0	P08571	no
CFAH	4.72782	4.53031	3.67944	5.13852	5.45366	5.01115	P08603	no
VIME	0	0	4.02252	0	0	0	P08670	no
A2AP	4.49287	4.94297	4.85827	4.64546	4.37027	4.99891	P08697	yes
FA7	0	0	4.44843	0	0	0	P08709	no
IBP1	0	0	4.00733	0	0	0	P08833	yes
TPM1	0	0	3.7327	0	0	3.70194	P09493	no
C1S	4.40666	3.85738	4.79432	4.81282	5.22804	5.23313	P09871	yes
CO4A	3.85357	5.21626	5.11506	5.40246	5.35423	4.95651	P0C0L4	no
CO4B	4.69775	5.0403	5.0886	5.19835	4.67905	5.70967	P0C0L5	no
SAA1	0	4.00283	4.84897	0	0	0	P0DJI8	no
SAA2	0	0	3.8714	0	0	0	P0DJI9	no
HV383	4.12012	0	0	0	0	0	P0DTE1	no
SRGN	0	0	0	0	0	4.35601	P10124	no
OSTP	0	0	3.65972	0	0	3.97739	P10451	no
CO7	3.71088	3.69065	3.93589	4.90873	4.47299	4.33358	P10643	no
CMGA	0	0	3.9418	0	0	3.81772	P10645	no
TFPI1	0	3.85741	0	4.04394	4.35305	0	P10646	no
CLUS	4.8128	4.78412	5.25279	4.93502	4.49191	5.23583	P10909	no
BIP	0	0	0	0	0	3.87522	P11021	no
HSP7C	0	4.08685	4.41968	0	0	0	P11142	no
RALB	0	3.8267	0	4.0286	3.79743	0	P11234	no
CETP	0	4.47839	4.17903	0	3.98655	4.40049	P11597	no
CO6A3	0	3.79368	0	0	0	0	P12111	no
FA5	4.04857	5.18676	4.23876	4.90931	5.81098	4.42267	P12259	no
KCRB	0	3.9002	4.00088	0	0	0	P12277	yes
ECP	0	0	0	0	3.82477	0	P12724	no
ACTN1	0	0	0	0	0	3.89659	P12814	no
CADH1	0	4.86751	4.33703	4.74094	5.09394	0	P12830	no
GP1BB	0	4.56996	0	4.46101	4.45342	0	P13224	no
CCL5	0	0	0	3.80846	0	0	P13501	no
NCAM1	0	0	4.01861	0	0	0	P13591	no
CO6	3.97109	4.64998	3.87385	3.876	4.56773	4.54238	P13671	no
PRG2	0	0	4.46284	0	0	0	P13727	no
GLU2B	0	0	3.67321	0	0	4.04776	P14314	no
NID1	0	0	4.01975	0	0	4.10477	P14543	no
PA2GA	0	0	0	0	3.8957	0	P14555	no
KPYM	0	4.59887	4.21899	4.49507	4.68964	4.17379	P14618	no
ENPL	0	0	4.76601	0	0	3.75975	P14625	no
GPIX	0	0	0	0	0	3.68346	P14770	no
CBPN	3.8448	5.24011	0	5.18989	4.57072	3.92618	P15169	no
IGLL1	0	0	0	4.14193	0	0	P15814	no
SIAT1	0	0	0	3.69995	0	0	P15907	no
CD44	0	0	3.88807	0	0	0	P16070	no
PGCA	0	0	3.66433	0	0	0	P16112	no
H15	0	0	4.06038	0	4.5862	4.19091	P16401	no
IBP3	4.10497	4.33301	4.7764	5.96979	5.29212	4.50124	P17936	yes
IBP2	0	4.1927	4.40224	4.68629	0	0	P18065	no
VINC	0	3.89775	3.6895	3.90319	4.26883	3.97498	P18206	no
LBP	0	4.0781	4.03862	4.07597	4.30142	4.78092	P18428	no
SDC1	0	0	3.66271	0	0	0	P18827	no
AMD	0	0	0	0	0	4.08137	P19021	no
A1AG2	5.05411	3.6113	4.039	3.98521	4.10017	3.96647	P19652	yes
ITIH2	4.27598	4.04007	5.26079	3.68424	4.31612	4.59196	P19823	no
ITIH1	4.46017	3.89001	4.60348	4.36932	3.53523	4.8564	P19827	no
PZP	3.56451	0	0	0	0	0	P20742	no
MIME	0	0	4.14388	0	0	0	P20774	no
C4BPB	3.99744	0	5.00605	3.52515	4.03079	4.26007	P20851	no
FLNA	0	4.02247	3.6737	4.09224	3.72231	4.14996	P21333	no
PUR2	0	0	4.3358	0	0	0	P22102	no
TENX	0	0	0	0	0	3.87251	P22105	no
GPX3	3.87753	0	4.39076	0	0	4.3039	P22352	no
IBP4	0	4.45646	3.84925	4.41401	4.13712	4.36858	P22692	no
CPN2	4.4464	0	0	0	0	0	P22792	no
PROZ	3.9688	0	4.95888	3.73225	0	4.50742	P22891	no
HV102	4.06472	0	0	4.34826	4.05205	0	P23083	no
FBLN1	3.55945	4.19956	0	0	0	4.57901	P23142	no
PPIB	0	0	4.08062	4.31795	0	0	P23284	no
COF1	0	4.45444	4.41269	4.82436	0	0	P23528	no
IBP6	0	0	3.73257	4.01823	0	0	P24592	no
IBP5	0	5.34052	4.956	5.47761	5.34137	4.42155	P24593	no
MYL9	0	0	0	0	3.55849	0	P24844	no
ZA2G	4.68806	0	0	0	0	0	P25311	no
LAMA1	0	0	5.04651	0	0	4.86796	P25391	no
ATPA	0	0	3.95417	0	0	0	P25705	no
CATS	0	3.83614	0	3.99712	0	0	P25774	no
MOES	0	3.79098	0	4.16878	4.15486	3.66931	P26038	no
MGAT1	0	3.97586	0	0	0	0	P26572	no
HMGB2	0	0	0	0	3.7267	0	P26583	no
EF1G	0	0	3.70336	0	0	0	P26641	no
HGFL	0	4.24401	0	3.80282	0	0	P26927	no
PON1	4.39208	4.01006	5.23992	3.87121	4.25323	5.14552	P27169	no
1433T	0	0	3.61121	0	0	0	P27348	no
CALR	0	0	3.66691	0	0	0	P27797	no
PROP	4.04036	5.46511	5.23657	5.68543	5.12616	5.28228	P27918	no
KAIN	3.93154	0	3.73271	0	4.26088	0	P29622	no
PRDX6	0	0	4.1616	0	0	0	P30041	no
PDIA3	0	0	0	3.69431	0	0	P30101	no
UFO	0	0	4.07261	0	0	0	P30530	no
PRDX2	0	0	3.76385	0	0	0	P32119	no
MA1A1	0	0	3.92815	0	0	4.91841	P33908	no
RNAS4	0	4.14973	0	4.3283	3.96892	0	P34096	no
TSP4	3.67933	4.51697	5.03158	4.28711	0	4.59622	P35443	no
SAA4	4.30264	5.04824	4.22213	0	4.1138	3.82795	P35542	no
FBN1	0	0	3.70595	4.09108	0	3.88848	P35555	no
MYH9	0	3.72868	4.01164	3.52944	4.07878	3.89942	P35579	no
ALS	4.20958	3.96577	3.98975	4.75384	4.34149	4.68655	P35858	no
PEDF	4.08436	4.79289	4.43276	3.91772	5.03283	0	P36955	no
FHR2	0	3.98026	0	4.74268	4.24019	0	P36980	no
TAGL2	0	0	4.37555	0	0	0	P37802	no
COIA1	0	4.15193	0	3.94586	4.91766	0	P39060	no
AFAM	4.49819	0	0	0	0	0	P43652	no
SDF1	0	0	0	4.40971	0	0	P48061	no
MASP1	3.59393	0	5.03208	0	3.83606	4.55021	P48740	no
TCPG	0	0	3.78995	0	0	0	P49368	no
TSP3	0	0	5.47954	0	0	3.77931	P49746	no
COMP	3.76048	0	5.17761	3.71783	0	5.26927	P49747	no
SEPP1	4.11692	4.14131	4.99581	4.645	4.58312	3.58935	P49908	no
CAMP	0	5.21542	3.97656	4.60085	4.49471	4.19195	P49913	no
RAB7A	0	0	3.67971	0	0	0	P51149	no
LUM	3.83755	0	4.51892	0	0	0	P51884	no
APOC4	0	4.76775	0	4.41326	4.12637	3.82828	P55056	no
NP1L1	0	0	0	0	0	3.73282	P55209	no
CADH6	0	0	3.54818	0	0	0	P55285	no
CCL18	0	0	0	4.03911	4.34907	0	P55774	no
TPIS	0	0	3.79943	0	0	0	P60174	no
MYL6	0	4.15499	3.96071	3.92694	4.12636	4.18471	P60660	no
LYSC	0	4.34239	0	4.8527	4.22632	0	P61626	yes
B2MG	0	0	3.86484	0	0	0	P61769	yes
HNRPK	0	0	3.65791	0	0	0	P61978	no
1433E	0	3.68584	3.98508	0	0	0	P62258	no
H4	0	4.78208	5.00133	0	0	0	P62805	no
RAN	0	4.29387	4.2071	3.98845	3.95912	4.12637	P62826	no
RL30	0	0	3.94347	0	0	0	P62888	no
PPIA	0	3.64893	3.50926	3.98296	0	3.96367	P62937	no
RAC1	0	4.23755	0	3.78697	4.05203	3.60856	P63000	no
1433Z	0	4.25039	4.01086	3.85972	0	0	P63104	no
TPM4	0	0	4.19432	0	0	4.97476	P67936	no
TBA4A	0	0	0	0	0	3.6449	P68366	no
HBB	4.43286	4.53425	4.15596	3.92593	3.84824	4.2424	P68871	no
HBA	4.54637	4.64753	3.50648	4.4759	4.57292	4.70376	P69905	no
RED1	0	0	0	4.23527	0	0	P78563	no
HNRPU	0	0	3.61133	0	0	0	Q00839	no
CAP1	0	4.14179	0	3.76736	0	0	Q01518	no
NUCB1	0	0	3.63173	0	0	3.72789	Q02818	no
RL6	0	0	0	0	6.27263	0	Q02878	no
FHR1	4.52736	5.48607	4.51445	6.03257	6.15902	4.72418	Q03591	no
HGFA	0	4.84859	0	4.62417	0	0	Q04756	no
ITIH3	3.74291	0	4.73966	0	0	4.14805	Q06033	no
PRDX1	0	0	3.99095	0	0	0	Q06830	no
RL18	0	3.76536	0	0	0	0	Q07020	no
DERM	0	0	4.0655	0	0	4.04574	Q07507	no
LG3BP	0	0	4.0657	0	0	0	Q08380	no
FGL1	0	0	3.92837	0	0	4.11935	Q08830	no
ILF2	0	3.65682	0	0	0	0	Q12905	no
SPP24	4.44094	4.13609	5.4836	4.96994	4.03799	5.97919	Q13103	no
MMRN1	0	0	0	0	3.48618	0	Q13201	no
ILK	0	4.14508	4.39408	4.50026	4.55072	4.34625	Q13418	no
APOF	0	0	4.69472	0	0	0	Q13790	no
HNRPD	0	0	4.06225	0	0	0	Q14103	no
GAS6	0	0	3.79623	0	0	0	Q14393	no
SPRL1	0	0	3.82583	0	0	3.87769	Q14515	no
HABP2	4.90851	4.31521	6.59703	5.17772	5.3416	6.54435	Q14520	no
DSC3	0	0	4.05576	3.93326	0	0	Q14574	no
ITIH4	3.81879	5.54715	4.31595	5.46734	4.74996	3.84733	Q14624	no
GANAB	0	0	4.1877	0	0	4.1958	Q14697	no
LTBP2	0	0	0	0	4.05621	0	Q14767	no
PCOC1	0	4.83071	3.68008	4.9112	4.38744	3.77414	Q15113	no
PON3	0	0	3.6023	0	0	3.89273	Q15166	no
RCN1	0	0	3.72011	0	0	3.90059	Q15293	no
MARE2	0	0	3.92305	0	0	3.91869	Q15555	no
BGH3	0	0	0	3.47911	3.95042	0	Q15582	no
IBP7	0	0	0	4.15559	4.13729	0	Q16270	no
HLF	4.61484	6.06053	5.41213	6.15902	5.99745	5.98599	Q16534	no
MK06	0	0	0	0	4.27434	0	Q16659	no
SVEP1	0	0	0	0	0	3.92067	Q4LDE5	no
CI050	0	0	0	0	5.14405	0	Q5SZB4	no
TM198	4.40859	0	0	0	0	0	Q66K66	no
C2D2B	4.6238	4.95647	4.58421	0	0	4.58003	Q6DHV5	no
ZN529	0	4.76578	0	4.88367	4.52062	0	Q6P280	no
APOA5	0	4.16269	4.67438	3.94393	3.914	4.39801	Q6Q788	no
TRM11	5.04296	0	5.1625	6.0956	6.03987	5.70217	Q7Z4G4	no
VMO1	0	0	4.58242	0	0	0	Q7Z5L0	no
URP2	0	4.3883	4.40229	4.23492	4.21693	4.57041	Q86UX7	no
MALD2	4.96186	0	0	0	0	0	Q8N4S9	no
PCSK9	0	0	4.01994	0	0	4.1319	Q8NBP7	no
CCD54	0	0	0	5.40801	0	0	Q8NEL0	no
LFNG	0	3.75428	0	0	0	0	Q8NES3	no
IPMK	0	0	0	0	4.66727	4.74835	Q8NFU5	no
ANGL6	0	0	4.57127	0	0	4.33355	Q8NI99	no
BPIB1	0	3.83021	0	3.7624	3.95271	3.72098	Q8TDL5	no
SHRM3	0	0	4.00421	0	4.52328	4.26587	Q8TF72	no
PXDN	0	0	0	0	3.97465	0	Q92626	no
HTRA1	0	4.4988	0	4.65873	4.24294	0	Q92743	no
PRG4	4.07698	3.73141	3.89534	5.13724	4.99256	4.66167	Q92954	no
CBPB2	3.84926	3.68579	0	4.74018	0	3.95288	Q96IY4	no
SCLT1	4.51912	0	0	0	0	0	Q96NL6	no
PRAP1	0	0	4.2466	0	0	0	Q96NZ9	no
PGRP2	3.87553	3.69066	0	0	4.03752	3.61315	Q96PD5	no
CDC5L	0	0	0	4.48619	0	0	Q99459	no
RARR2	0	5.31489	4.66954	4.61341	4.37234	0	Q99969	no
FSD1	0	0	0	4.34354	4.50267	0	Q9BTV5	no
COL11	4.06664	0	5.19609	0	3.83723	4.5556	Q9BWP8	no
C1QT3	0	0	0	0	4.02066	0	Q9BXJ4	no
FHR5	3.85587	4.9618	3.65417	5.77866	5.06839	4.43966	Q9BXR6	no
TBB1	0	0	3.63823	0	3.95139	4.08658	Q9H4B7	no
ANTR1	0	3.64969	0	0	0	0	Q9H6X2	no
SPON1	0	0	0	0	3.89625	0	Q9HCB6	no
ISK5	0	0	0	4.15188	0	0	Q9NQ38	no
CRAC1	0	3.75023	4.00048	0	4.14621	4.67831	Q9NQ79	no
OLFL3	0	0	0	3.69152	3.91646	0	Q9NRN5	no
CWC25	0	5.54997	5.30713	6.11055	6.44216	5.78828	Q9NXE8	no
EHD3	0	3.80232	4.19356	0	0	4.14124	Q9NZN3	no
NYNRI	0	4.59584	4.37374	5.29524	5.14357	4.48107	Q9P2P1	no
DKK3	0	0	4.16213	0	0	0	Q9UBP4	no
MARCO	0	0	4.1716	0	0	4.46947	Q9UEW3	no
ZPI	0	4.1089	4.67727	4.17837	0	3.784	Q9UK55	no
PCOC2	0	0	0	4.0004	4.35353	0	Q9UKZ9	no
CLC11	0	0	3.83571	0	0	0	Q9Y240	no
TLN1	0	4.22921	3.4918	3.77402	4.57011	4.50335	Q9Y490	no
ANGL3	0	0	0	0	4.08511	0	Q9Y5C1	no
COL10	0	0	5.40643	0	0	4.38639	Q9Y6Z7	no
HV321	5.2337	4.21641	0	4.82969	4.90101	4.22351	P0DP02	no
POTEF	0	4.38776	5.03425	4.95657	5.07715	4.91178	Q6S8J3	no
POTEF	0	4.18711	5.19493	5.0075	5.05617	5.0842	Q9BYX7	no
TBB8B	0	4.14494	4.76322	0	4.20661	4.51934	Q9H4B7	no
HV330	4.63988	0	0	4.82052	4.39315	4.03234	P0DP04	no
H2A1B	0	4.85032	4.3469	0	0	0	Q9BTM1	no
MYH7B	0	4.20241	3.87013	0	0	4.07063	Q9Y623	no
H2B1K	0	4.62806	5.02942	3.74936	4.0651	3.761	Q99880	no
H2A1B	0	4.87444	4.83878	4.7102	4.72377	4.39785	Q9BTM1	no
H2B1K	0	4.31136	4.27072	3.9086	4.04682	3.86566	Q99880	no
H2A1B	0	4.99775	5.04049	4.65815	4.84917	4.67029	Q9BTM1	no
H2BK1	0	4.59616	4.74001	4.76742	5.00359	4.74033	Q99880	no
ALBU	4.34447	5.87726	6.13425	5.96673	5.93891	5.91863	P02769	no
HV349	4.20531	0	0	4.08211	4.15592	0	A0A0B4J1V6	no
HV102	0	0	0	4.02105	0	0	A0A0C4DH31	no
KVD24	4.0989	0	0	0	0	0	A0A0C4DH68	no
HV551	4.49704	0	0	0	0	4.08438	A0A0J9YXX1	no
HPT	5.31364	4.10704	4.14581	4.12956	4.788	4.2559	P00739	no
NOL12	0	0	0	0	0	3.88111	P01031	yes
KVD33	4.41761	0	0	0	0	4.22822	P01594	no
KVD20	4.77324	0	3.80648	4.59507	4.46894	0	P01619	no
LV144	4.63187	0	0	4.22762	0	4.03469	P01700	no
LV310	0	0	0	0	0	3.77118	P01717	no
IGHG1	4.76348	3.65228	0	4.12204	3.95822	3.99493	P01859	no
IGHG1	6.4014	5.53273	4.68712	4.7572	5.8254	5.92434	P01860	no
IGHG2	5.2647	3.98051	4.3514	5.59684	4.5775	3.69269	P01860	no
IGHG1	5.2405	4.02674	3.76481	4.64826	4.13194	4.28581	P01861	no
IGHG2	6.13484	4.67276	0	4.93615	5.11231	4.87676	P01861	no
IGHA1	5.58157	4.56145	4.40131	4.35858	4.9593	5.00415	P01877	no
HBA	3.9135	0	3.67208	0	0	0	P02008	no
SYNE2	5.63683	5.60763	5.25334	5.11189	5.15925	5.31887	P02647	yes
FIBG	5.01267	4.87043	5.41369	4.66037	4.84224	5.73978	P02679	yes
ALBU	6.472	5.19652	4.94068	5.58204	5.03637	5.04513	P02768	yes
PF4V	0	0	0	3.60345	3.94689	0	P02776	no
TRFL	4.23704	0	0	4.54382	4.85537	0	P02787	yes
FA11	3.96751	5.85982	0	5.95781	5.64862	4.16878	P03952	no
NHRF1	0	4.61251	0	0	0	4.11154	P04196	no
CDKL3	0	5.19226	0	0	0	4.75038	P04196	no
LV746	4.41225	0	0	0	4.53207	0	P04211	no
KVD11	5.26615	0	0	5.0132	4.88732	4.36143	P04433	no
CUL9	4.55237	4.12232	0	0	4.03346	0	P05090	no
HEP2	4.52584	0	4.43683	0	0	0	P05543	yes
DOP1	4.11206	0	0	0	3.70697	3.73609	P05546	no
TSP4	0	0	5.06594	0	0	5.10782	P07996	no
PLMN	4.11841	4.62783	3.88204	4.58116	0	5.03215	P08519	yes
HGB1A	0	3.71919	0	0	0	0	P09429	no
TPM3	0	0	3.71168	0	0	4.53062	P09493	no
CO4A	5.07107	4.89324	4.96716	5.71085	5.92106	4.63629	P0C0L5	no
IGLL5	0	0	0	4.46376	0	3.9386	P0CG04	yes
SAA1	0	4.41252	5.4052	0	0	0	P0DJI9	no
IGLC2	5.74832	5.22148	5.38546	5.63345	5.93593	5.92841	P0DOY3	yes
HV364	4.21577	0	0	4.21285	3.73136	0	P0DP02	no
HV309	4.47233	0	0	3.92922	4.11539	4.04159	P0DP04	no
KVD13	3.79701	0	0	0	0	0	P0DP09	no
PLF4	3.86318	3.92512	5.2957	5.11906	5.40169	4.72558	P10720	no
PERM	0	0	0	0	4.4969	0	P11678	no
ITIH2	4.44581	0	4.75797	0	3.80668	4.82365	P12270	no
PRG4	0	0	0	0	5.79264	0	P13796	no
ENOA	0	4.28718	4.35879	4.24436	0	4.04784	P13929	no
P3C2A	0	0	0	0	0	4.06481	P14314	no
ML12B	0	0	0	3.76508	3.96819	0	P19105	no
A1AG1	6.12021	4.88537	4.76194	4.36248	4.61639	4.7318	P19652	yes
A2MG	5.535	3.89525	4.34881	0	3.98245	4.00857	P20742	no
A1AT	5.79363	4.26264	4.6651	4.29802	4.60223	4.37231	P20848	no
HV118	4.98598	0	0	4.68121	4.48361	3.92004	P23083	no
KPYM	0	4.34775	3.95577	4.42697	4.59651	4.26715	P30613	yes
MA1A2	0	0	0	0	0	4.41094	P33908	no
TSP1	0	4.05543	4.35173	4.47597	4.72467	4.93962	P35442	no
FBN1	0	0	0	4.11406	0	0	P35556	no
MYH9	0	4.1742	4.10924	4.02082	4.33966	4.20208	P35580	no
PPIB	0	0	0	4.10497	0	0	P45877	no
C1S	4.04422	0	4.64021	0	5.85913	4.93581	P48740	no
TSP4	0	0	4.69568	0	0	4.96679	P49746	no
TSP4	4.13608	0	5.56075	4.03279	0	5.71464	P49747	no
HNRH1	0	4.06455	0	0	0	0	P55795	no
DEF1	0	4.44635	4.8468	3.91259	4.69101	4.10382	P59666	no
GPX3	0	0	4.49605	0	0	0	P59796	no
MYL6B	0	3.85457	3.71798	3.89428	3.96099	3.98153	P60660	no
RP1BL	0	4.18797	3.97715	4.23103	4.10557	3.82578	P61224	no
RAP1B	0	4.76754	4.61179	4.86946	4.64032	4.43349	P62834	no
RAC3	0	4.0456	0	3.90052	4.0498	0	P63000	no
ACTB	0	4.53517	4.64115	4.17725	4.1455	4.37252	P63261	no
TPM2	0	0	4.25765	0	0	4.60756	P67936	no
TBA1B	0	0	4.29552	0	0	4.35938	P68366	no
HBD	3.71533	3.90701	3.91228	3.96122	3.9398	4.27792	P68871	no
LV39	4.74891	0	0	4.47998	3.73768	4.48237	P80748	no
CAP2	0	4.39291	0	4.32677	0	0	Q01518	no
PLMN	4.64123	5.16148	4.56835	4.96152	0	5.68325	Q02325	no
CFAH	0	3.7796	0	3.81119	4.05687	3.70514	Q02985	no
CFAH	4.56548	6.07768	4.46378	3.58722	6.51115	5.10412	Q03591	no
FHR2	3.8476	5.5892	4.34421	5.93677	6.01463	4.51803	Q03591	no
PRDX2	0	0	4.15469	0	0	0	Q06830	no
FLNA	0	3.64596	3.54324	0	0	4.11777	Q14315	no
GLPK	0	0	5.31886	0	0	5.19613	Q14409	no
PLK2	4.2422	4.95605	4.11135	4.87053	4.43187	0	Q14624	no
PON1	4.44494	0	5.11924	3.93211	4.08228	5.4742	Q15166	no
PLMN	4.34772	5.06743	4.29495	3.92514	0	5.42949	Q15195	no
HGFL	0	3.94821	0	3.86743	0	0	Q2TV78	no
APOB	4.20426	4.51305	3.94894	3.96473	4.52352	4.11986	Q2WGN9	no
ROA1	0	0	3.85425	0	0	0	Q32P51	no
ENPL	0	0	4.0346	0	0	4.41721	Q58FF3	no
C1S	4.83227	0	5.60156	4.96962	6.54299	5.47255	Q5TEJ8	no
EF1A1	0	4.21836	4.12283	3.92701	4.02512	3.57791	Q5VTE0	no
APOE	4.92945	5.76782	5.62588	6.65275	5.59689	6.30963	Q63ZY3	no
IF5A1	0	0	3.83571	0	0	0	Q6IS14	no
MYH9	0	3.78093	3.66318	3.56598	3.86197	3.74382	Q7Z406	no
LIMS1	0	0	0	3.95036	0	0	Q7Z4I7	no
FA11	0	5.24834	0	5.51245	5.09959	0	Q8IU80	no
APOC2	0	3.95924	4.64266	4.19653	4.33534	4.24476	Q8N6G6	no
RLA0	0	0	3.63066	0	0	0	Q8NHW5	no
CD5L	4.78362	4.19757	5.40784	4.49345	5.38842	4.41777	Q96JB6	no
HV601	4.97338	0	0	0	5.04628	0	Q96M19	no
NP1L1	0	0	0	0	0	3.94247	Q99733	no
FHR1	4.35968	5.74016	4.60594	6.18193	6.28564	4.75463	Q9BXR6	no
CO3	5.70662	6.34197	5.81447	6.42136	6.58517	6.29766	Q9BXY5	no
DYH9	0	0	0	0	5.58546	0	Q9HCS4	no
IGHG2	5.52215	0	0	4.36263	4.59919	4.03665	Q9NPG3	no
C1R	0	0	0	0	5.10148	0	Q9NZP8	no
ANGL6	0	0	3.98424	0	0	4.32517	Q9UKU9	no
COF1	0	4.22943	4.04929	4.51022	0	0	Q9Y281	no
CO5	3.88317	4.32137	3.95316	4.617	4.31953	4.10407	Q9Y2G3	no
TLN1	0	3.84953	0	3.98525	3.67447	4.16562	Q9Y4G6	no
HV315	5.0418	0	0	4.79542	4.93876	0	A0A0B4J1Y9	no
HV169	3.98582	0	0	3.93878	0	0	A0A0C4DH39	no
CO3	5.44802	5.81827	5.5261	6.01182	6.11919	5.92838	P01031	yes
KV37	5.51959	0	4.18924	5.6254	5.1458	4.54372	P01624	no
LV316	4.36633	0	0	0	0	4.72947	P01718	no
IGHG1	5.25521	4.40802	4.53036	5.16449	5.23367	4.36517	P01860	no
IGHG1	5.84064	4.60302	4.27959	5.70131	4.96938	5.32553	P01861	no
IGHG1	5.10684	4.3339	3.99135	5.59075	4.71133	4.76224	P01861	no
IGHG2	5.88129	5.3976	4.78547	6.22845	5.65616	5.31191	P01861	no
CILK1	4.38782	0	0	0	4.74063	0	P04114	yes
APOA	0	4.34568	4.08524	0	4.34367	4.53994	P08519	yes
EIF3G	0	0	0	0	4.26658	3.50962	P0C0L5	no
HV323	4.48036	0	0	4.4059	4.80133	0	P0DP03	no
HV330	4.26866	0	0	4.39335	4.10135	3.82542	P0DP03	no
KV105	4.93185	4.38823	4.08726	4.88176	4.79457	4.36356	P0DP09	no
ENOA	0	4.09345	4.28488	4.11601	0	3.9405	P13929	no
H14	0	4.51648	4.41569	4.38449	4.64453	4.24496	P16403	no
ML12B	0	0	0	4.10979	4.09063	0	P24844	no
EZRI	0	4.77455	3.9542	4.8624	4.77475	4.1631	P35241	no
MYH9	0	0	0	0	0	3.46275	P35749	no
MYL1	0	3.91471	3.94894	4.05085	3.95714	4.05974	P60660	no
RP1BL	0	3.58666	4.2124	4.12833	4.10158	4.28477	P62834	no
RAC2	0	4.56343	0	4.34122	4.34141	0	P63000	no
TPM3	0	0	0	0	0	4.38604	P67936	no
TBB4A	0	0	4.37533	0	0	0	P68371	no
LV312	3.89107	0	0	0	0	0	P80748	no
CFAH	4.29885	5.28123	4.26117	6.05549	5.83189	4.80465	Q03591	no
ACTN4	0	0	4.40992	0	0	0	Q08043	no
FLNB	0	0	0	0	0	3.88397	Q14315	no
ACTB	0	3.7883	3.7879	0	3.85809	3.88964	Q562R1	no
EF1A1	0	4.55327	4.52984	4.50533	4.22228	3.97692	Q5VTE0	no
ACTB	0	3.8736	3.69749	0	0	3.52338	Q6S8J3	no
MYH9	0	4.03733	3.61928	4.08867	3.95606	4.32532	Q7Z406	no
RBM33	5.13377	6.07085	4.00352	6.18927	6.31424	6.65078	Q86SG6	no
CO4A	3.79129	4.20847	4.22866	4.99201	5.06531	4.7572	Q8IYE1	no
SIR6	0	0	4.21885	0	3.93537	4.44279	Q8N4C6	no
TBA1B	0	4.07804	4.46231	0	0	3.94066	Q9BQE3	no
IF5A1	0	0	3.66997	0	0	0	Q9GZV4	no
TSP1	0	0	4.57545	4.44844	4.69462	4.74193	Q9NRY4	no
COF1	0	0	0	4.69353	0	0	Q9Y281	no
RAB3D	0	0	0	0	3.85637	0	Q9NRW1	no
IGHG3	4.52069	4.81418	3.79142	4.76901	5.00234	4.39148	P01861	no
IGHG1	6.03888	5.04281	4.88745	5.92952	5.86849	5.34582	P01861	no
SE6L2	0	3.88587	4.01325	4.54436	4.82454	4.35615	P0C0L5	no
IGLC7	5.48985	4.66628	4.80909	5.46103	5.30322	5.10457	P0DOY3	yes
BIP	0	0	0	0	0	3.61149	P54652	no
UBB	0	4.00772	3.93078	0	0	0	P62987	no
TPM3	0	0	4.2033	0	0	4.79803	P67936	no
ACTA	0	4.54729	4.17366	4.25137	4.03274	3.52338	P68133	no
TBB4A	0	0	3.80696	0	0	0	Q13509	no
HS90A	0	4.37083	4.5914	0	0	3.98572	Q58FF7	no
HS90A	0	4.01679	4.24707	0	0	3.55567	Q58FF8	no
EF1A1	0	0	0	4.33019	0	4.25193	Q5VTE0	no
LDHA	0	0	4.19112	0	0	0	Q6ZMR3	no
TBA1B	0	0	3.83779	0	0	0	Q9BQE3	no
TBB5	0	0	3.97485	0	0	0	Q9BVA1	no
TBB5	0	4.57848	4.31014	0	0	0	Q9BVA1	no
KV106	4.02694	0	0	4.01418	0	0	P04432	no
APOA	0	4.78173	4.20419	4.02207	4.52287	4.68398	P08519	yes
IGLL5	5.65675	4.73575	4.95652	5.36951	5.29967	5.12153	P0DOY3	yes
HV69D	4.90659	0	0	4.65251	4.90138	3.93559	P0DP01	no
TENX	0	0	0	0	0	4.06758	P22105	no
TSP1	0	0	4.38578	0	0	4.64969	P49747	no
RAP1B	0	3.93006	0	4.00526	3.97012	4.09872	P62834	no
HBD	4.82599	4.55465	4.336	4.57316	4.44474	4.50914	P69892	no
H14	0	4.86453	4.76372	4.61685	4.9236	4.56263	Q02539	no
CATE	5.04084	0	0	0	0	0	Q16880	no
HS90B	0	0	4.51875	0	0	0	Q58FF8	no
HS90A	0	4.22202	4.2261	0	0	3.88835	Q58FG1	no
TBB4A	0	4.42947	4.47743	0	0	0	Q9BVA1	no
TBB5	0	4.85856	0	0	0	0	Q9BVA1	no
TBA1B	0	4.26624	4.54008	0	0	0	Q9NY65	no
APOA	0	4.17165	3.81863	0	4.37211	4.2986	P08519	yes
IGLC7	5.82176	4.97512	5.10967	5.78871	5.5876	5.36286	P0DOY3	yes
CLIP1	5.59346	3.99331	4.05911	4.20167	4.48402	4.12505	P31249	no
ACTB	0	4.05326	4.72153	3.95609	4.82509	4.89824	P68133	no
H31	0	4.77475	4.90312	0	0	0	Q71DI3	no
TBA3C	0	0	3.98915	0	0	3.87125	Q71U36	no
TBA3C	0	0	4.23815	0	0	3.81733	Q9BQE3	no
TBB4A	0	3.847	4.02774	0	0	3.69728	Q9BVA1	no
TBA3C	0	0	3.92425	0	0	0	Q9NY65	no
HV461	4.81598	4.32545	4.18456	4.51545	4.67799	4.30184	P0DP08	no
HS71A	0	4.25551	4.39923	3.86557	0	0	P54652	no
1433T	0	4.23789	4.41082	4.18815	0	4.44681	Q04917	no
ACTB	0	4.0624	4.15989	0	4.11987	4.35205	Q562R1	no
H2B1J	0	4.00533	4.24127	0	3.95754	0	Q8N257	no
TBA3C	0	0	4.42649	0	0	4.21718	Q9BQE3	no
TBB8B	0	3.94766	4.33059	0	4.08281	4.21179	Q9BVA1	no
POTEF	0	4.45358	4.14466	3.98494	4.42987	4.23102	Q9BYX7	no
KLKB1	4.04694	4.50285	0	5.49325	4.45013	4.12831	Q9BZJ3	no
RAC2	0	3.61961	0	0	3.48644	0	Q9H4E5	no
TBA3C	0	3.91334	0	0	0	0	Q9NY65	no
PPIA	0	4.14822	4.59317	3.82171	0	3.79693	Q9Y536	no
HV374	5.21816	4.2763	0	4.93622	5.05242	4.4506	P0DP03	no
HS71A	0	0	4.18767	4.0642	0	0	P54652	no
TBB8B	0	0	4.12339	0	0	0	Q9BVA1	no
TBAL3	0	0	0	0	0	4.00985	Q9NY65	no
TBA3C	0	0	4.1574	0	0	0	Q9NY65	no
KV228	4.27684	4.18778	4.24867	4.59591	4.57687	4.60869	P06310	no
APOA	0	4.32135	4.18238	3.9355	4.41669	4.36155	P08519	yes
HV321	5.11921	0	0	4.60813	4.73887	4.20983	P0DP04	no
HV404	4.6534	3.84282	0	4.70969	4.60984	0	P0DP08	no
H2B1K	0	4.38811	4.37777	0	4.32388	0	Q99880	no
POTEF	0	4.39952	4.15633	4.20347	4.33181	4.43134	Q9BYX7	no
TBA3C	0	0	4.14	0	0	0	Q9NY65	no
