## supplemental table 2 for "1.4 min Plasma Proteome Profiling via Nanoparticle Protein Corona and Direct Infusion Mass Spectrometry"

### Sheet: targeted-dispa
GeneNames	DD	NP1	NP2	NP3	NP4	NP5	pro_names	Biomarkers
THRB	1	1	1	1	1	4.71633	P00734	no
CO3	1	1	4.09888	1	1	1	P01024	yes
MA1A1	1	1	1	1	4.7147	1	P33908	no
PCOC1	1	4.70413	1	4.86183	1	1	Q15113	no
TRYP	6.87001	7.1866	6.99518	6.73234	7.0319	7.15141	P00761	no
ALBU	5.29134	1	1	1	1	1	P02769	no
LV861	1	1	1	1	4.59023	1	A0A075B6I0	no
HV349	4.49386	1	1	1	1	1	A0A0A0MS15	no
HV601	4.51412	1	1	1	1	1	A0A0B4J1U7	no
HV315	4.62215	1	1	1	4.44344	1	A0A0B4J1V0	no
HV343	4.30375	1	1	1	1	1	A0A0B4J1X8	no
HV372	5.03331	1	1	4.48763	4.36585	1	A0A0B4J1Y9	no
KVD20	4.94356	1	1	1	4.85068	1	A0A0C4DH25	no
HV103	4.45717	1	1	1	4.87277	1	A0A0C4DH29	no
HV124	1	1	1	1	1	4.70398	A0A0C4DH33	no
HV428	4.57862	1	1	4.62288	1	1	A0A0C4DH34	no
HV335	4.7652	1	1	1	1	1	A0A0C4DH35	no
HV338	4.5279	1	1	1	1	1	A0A0C4DH36	no
HV551	4.44245	1	1	1	1	1	A0A0C4DH38	no
HV5X1	4.51674	1	1	1	1	1	A0A0J9YXX1	no
CC085	1	1	4.82191	1	1	1	A0A1B0GTC6	no
IGLL5	5.81944	1	1	1	1	4.42398	B9A064	no
MASP2	1	1	4.85482	1	1	4.70773	O00187	no
QSOX1	1	5.34796	1	5.4412	4.61566	1	O00391	no
FCN1	1	1	1	1	1	4.59312	O00602	no
APOL1	4.69466	4.72189	4.74257	1	5.37145	4.9443	O14791	no
LECT2	1	4.66138	4.47147	4.83345	1	1	O14960	no
ADEC1	1	1	1	4.2256	1	1	O15204	no
CHAD	1	4.20062	1	5.20284	1	1	O15335	no
CD5L	4.83175	1	5.52986	1	5.54422	5.39101	O43866	no
BRE1B	1	1	4.24994	1	1	4.83693	O75150	no
FCN3	4.4322	1	1	1	1	1	O75636	no
ECM2	1	1	5.05598	1	1	4.64289	O94769	no
APOM	4.70167	1	1	1	1	4.258	O95445	no
CAVN2	1	4.23988	4.3866	4.22532	4.30102	4.67002	O95810	no
CERU	6.11455	1	5.13402	1	4.88937	6.04256	P00450	yes
FA8	1	1	1	1	4.04942	1	P00451	no
LALBA	1	5.10737	1	5.33296	5.06552	1	P00709	no
THRB	5.37682	4.94646	7.45137	5.52828	1	7.35134	P00734	no
C1R	5.14338	1	1	5.2809	6.83705	1	P00736	yes
HPT	6.71566	4.47926	4.78684	1	4.69975	4.79493	P00738	yes
HPTR	5.8517	1	4.66754	1	5.15479	4.71507	P00739	no
FA9	4.58938	1	6.53317	1	1	6.13798	P00740	no
FA10	1	1	6.39232	1	1	6.02269	P00742	yes
CFAD	1	4.90285	4.78084	4.97802	4.62442	1	P00746	no
PLMN	5.79415	6.72258	5.76073	6.46925	4.97861	6.89811	P00747	no
FA12	5.1149	6.64458	4.82753	6.58102	5.20053	4.54571	P00748	no
CFAB	5.70835	1	1	4.87365	5.25886	1	P00751	yes
ANT3	5.70365	1	4.56169	1	1	4.55992	P01008	yes
A1AT	6.4783	4.82887	5.21244	4.67554	4.8707	5.05933	P01009	yes
AACT	5.91905	1	5.08322	1	1	1	P01011	no
ANGT	4.39207	1	4.44406	1	1	1	P01019	no
A2MG	6.87725	4.75413	5.52368	4.43999	4.72446	5.24262	P01023	yes
CO3	6.83573	7.10065	6.84816	7.34851	7.34528	7.28154	P01024	yes
CO5	5.50774	5.44258	5.45237	5.98317	5.55577	5.95849	P01031	yes
CYTC	1	1	1	4.25534	1	1	P01034	yes
KNG1	6.08783	7.53665	6.23378	7.59261	6.94542	7.39821	P01042	no
IGF2	1	5.0042	1	5.45131	4.76855	1	P01344	yes
IGJ	5.04229	1	5.11883	1	5.48978	4.85263	P01591	no
KV320	5.60458	1	4.55779	5.25168	5.07875	4.7439	P01619	no
LV147	5.1559	1	1	5.07324	4.62551	1	P01700	no
LV211	4.28275	1	1	1	1	1	P01706	no
LV208	1	1	4.93048	1	5.07638	1	P01709	no
LV319	4.76451	1	1	1	1	1	P01714	no
HV313	4.60703	1	1	1	1	1	P01766	no
HV307	5.10313	1	1	5.33137	4.64675	1	P01780	no
IGKC	6.29478	5.31241	5.11055	6.21057	5.57164	5.62531	P01834	yes
IGHG1	6.95988	5.55723	5.35963	6.63221	5.78217	6.31282	P01857	no
IGHG2	1	1	1	4.10944	1	1	P01859	no
IGHG3	5.90639	5.2957	4.63042	6.44788	5.75446	5.41089	P01860	no
IGHG4	5.39967	1	1	4.73739	1	1	P01861	no
IGHM	6.32841	5.92877	6.52472	5.62798	6.84009	6.14837	P01871	no
IGHA1	6.38929	5.22345	5.25701	5.09725	5.4156	5.96215	P01876	no
IGHD	4.81242	4.47489	1	5.71981	4.83285	1	P01880	no
APOA1	6.83079	6.7474	6.43957	6.36909	6.38385	6.6601	P02647	yes
APOE	5.60076	7.10902	6.50388	6.97677	6.9542	7.09831	P02649	no
APOA2	5.9805	6.11642	6.06162	5.67615	5.73834	6.1129	P02652	no
APOC1	4.38639	4.70157	5.46058	5.21386	5.08074	5.24324	P02654	no
APOC2	5.39147	5.45065	6.33083	5.59328	5.88008	5.84695	P02655	no
APOC3	4.92299	6.07116	6.78238	6.04582	6.13688	6.33215	P02656	no
FIBA	6.4053	6.20683	6.80843	6.85336	6.09721	7.05143	P02671	yes
FIBB	6.14698	6.00114	6.49875	6.52772	5.65559	6.82885	P02675	yes
FIBG	6.22107	6.1484	6.64278	6.60859	5.98287	6.93395	P02679	yes
CRP	1	1	4.86037	1	1	6.33839	P02741	yes
SAMP	5.54575	1	1	1	4.53906	1	P02743	no
C1QA	4.68128	5.93293	1	6.57837	6.02407	1	P02745	yes
C1QB	4.75919	6.11306	4.42765	6.62542	6.46173	4.95313	P02746	yes
C1QC	5.43261	6.5611	4.80685	6.81594	6.42401	4.9185	P02747	yes
CO9	5.27987	5.89523	5.59282	6.31334	5.60096	5.83371	P02748	no
APOH	5.73119	5.08787	5.11617	6.17714	6.0443	5.09961	P02749	no
A2GL	4.65181	1	1	1	1	1	P02750	no
FINC	5.62272	1	4.36233	4.91141	4.81473	6.08704	P02751	yes
RET4	5.10363	1	4.35969	1	1	1	P02753	yes
AMBP	5.64121	4.26011	6.17184	1	4.89388	5.50326	P02760	no
A1AG1	5.76625	1	4.17723	1	1	1	P02763	yes
FETUA	5.74702	4.8218	5.04692	4.87125	5.01906	5.43554	P02765	yes
TTHY	5.1199	1	5.44536	1	4.51598	4.70662	P02766	yes
ALBU	8.15027	6.36955	6.86378	6.26108	6.29181	6.43065	P02768	yes
VTDB	5.68619	1	4.85488	1	1	4.46521	P02774	no
CXCL7	1	4.96424	5.90839	5.93343	5.33789	4.86328	P02775	yes
PLF4	1	4.86535	5.19668	5.47801	5.61355	1	P02776	no
TRFE	6.94477	5.35498	4.48029	1	1	4.64244	P02787	yes
TRFL	1	4.44215	1	5.63868	5.81147	1	P02788	no
HEMO	6.40132	4.39415	4.45049	1	4.35871	4.39679	P02790	yes
ANGI	1	5.40225	5.08582	5.6886	5.74816	4.26306	P03950	no
FA11	1	6.43499	1	6.64666	6.07139	5.00122	P03951	no
KLKB1	5.36964	6.18539	4.3086	6.68107	5.48696	5.28121	P03952	no
SLPI	1	1	1	1	4.44358	1	P03973	no
C4BPA	5.87347	5.66731	7.10895	6.45323	5.45146	7.06875	P04003	no
VTNC	5.72784	6.5859	7.65794	6.78751	6.77022	7.20008	P04004	no
PROC	1	1	6.08783	1	1	5.32226	P04070	yes
APOB	6.36956	6.35925	6.12347	5.8705	6.41501	6.53598	P04114	yes
HRG	5.31556	7.48454	5.46554	6.66216	5.3543	7.19773	P04196	no
A1BG	5.92687	1	1	1	1	1	P04217	no
VWF	1	1	5.2218	1	4.56604	1	P04275	yes
G3P	1	5.11505	4.91674	5.42964	4.84791	5.03996	P04406	no
IGF1	1	1	1	4.78583	1	1	P05019	no
APOD	5.58857	1	4.3795	1	4.2631	1	P05090	no
ITB3	1	1	4.63298	1	1	4.70371	P05106	no
S10A8	1	1	1	5.33345	4.71752	1	P05109	no
IPSP	1	5.09822	4.66519	6.35571	6.08549	4.51025	P05154	no
IC1	5.82794	6.56671	5.36736	6.65997	7.06083	5.3	P05155	no
CFAI	4.84791	1	1	1	1	1	P05156	no
PERM	1	1	1	1	4.91907	1	P05164	yes
TETN	1	5.70946	4.64765	6.41362	5.97685	1	P05452	no
HEP2	5.53714	1	4.95089	1	4.3398	1	P05546	no
KV401	5.5163	4.59383	1	4.84034	4.77244	4.55543	P06312	no
GELS	5.49072	5.64178	5.53793	6.29244	5.52167	5.61063	P06396	no
CO2	4.80426	1	1	1	1	1	P06681	no
S10A9	1	1	1	4.74539	1	1	P06702	no
APOA4	5.93689	6.0236	6.24045	6.08968	5.98016	6.18257	P06727	no
ENOA	1	1	1	4.56219	1	4.6365	P06733	no
TPM3	1	1	1	1	1	4.75662	P06753	no
PROS	4.96803	4.98167	6.61735	5.64503	4.63001	6.23126	P07225	yes
PDIA1	1	1	4.73352	1	1	1	P07237	no
CO8A	5.03965	4.9975	4.57424	5.68277	5.51859	5.19575	P07357	no
CO8B	5.00231	5.37507	4.9545	5.71077	5.53916	5.60402	P07358	no
CO8G	4.77188	5.25693	4.87397	5.4295	5.17249	5.4619	P07360	no
CAN1	1	1	1	3.96854	1	4.32477	P07384	no
PROF1	1	1	4.93188	1	1	4.50677	P07737	no
TSP1	1	4.48653	5.94183	5.66385	5.87065	5.96235	P07996	no
ANXA6	1	1	1	4.61385	1	1	P08133	no
CBG	4.99595	1	1	1	1	1	P08185	no
SODE	1	1	5.17245	1	1	4.52947	P08294	no
CATG	1	1	1	1	4.00667	1	P08311	no
ADH4	1	4.37407	1	4.37439	4.08527	1	P08319	no
MGP	1	1	5.05944	5.08744	1	5.05998	P08493	no
ITA2B	1	5.28813	5.33146	4.84	5.1359	5.17798	P08514	no
APOA	1	1	1	1	4.58818	1	P08519	yes
PLEK	1	4.59314	4.8441	4.89375	4.82876	4.77246	P08567	no
CD14	1	1	4.04783	1	1	1	P08571	no
CFAH	6.0784	5.95903	5.35376	6.39548	6.5164	6.26647	P08603	no
A2AP	5.27774	5.18645	5.40638	4.46696	1	5.36557	P08697	yes
FA7	1	1	4.97108	1	1	1	P08709	no
TPM1	1	1	1	1	1	4.83887	P09493	no
C1S	4.802	1	5.87282	5.17942	6.82387	5.67633	P09871	yes
CO4A	4.54021	5.48256	4.91969	6.04596	5.97753	5.2824	P0C0L4	no
CO4B	5.02798	5.45785	5.58663	6.48868	6.45482	5.65809	P0C0L5	no
SAA1	1	1	5.2111	1	1	1	P0DJI8	no
HV383	4.672	1	1	1	1	1	P0DTE1	no
SRGN	1	1	4.44065	1	1	1	P10124	no
OSTP	1	1	5.22982	1	1	4.29521	P10451	no
CO7	4.65594	4.83165	5.12047	5.6396	5.16834	5.24081	P10643	no
CMGA	1	1	4.73891	1	1	1	P10645	no
CLUS	6.10734	5.8677	6.64987	5.82353	6.15671	6.26848	P10909	no
BIP	1	1	1	1	1	4.62999	P11021	no
RALB	1	3.79916	1	3.98684	1	1	P11234	no
CETP	1	4.46255	4.44578	4.42454	4.7759	4.70184	P11597	no
FA5	1	5.96922	5.54944	6.39294	6.82059	6.14605	P12259	no
CADH1	1	5.03553	5.19802	5.20453	5.37486	1	P12830	no
GP1BB	1	4.55493	1	4.61812	1	1	P13224	no
CO6	4.62971	5.34665	5.05755	5.76307	5.19573	5.64343	P13671	no
PRG2	1	1	4.69204	1	1	1	P13727	no
GLU2B	1	1	4.59857	1	1	4.81075	P14314	no
NID1	1	1	4.73786	1	1	1	P14543	no
KPYM	1	5.15028	1	5.25061	5.6561	4.77151	P14618	no
ENPL	1	1	5.31194	1	1	5.11985	P14625	no
CBPN	4.32069	5.77023	1	5.89419	5.10368	5.01146	P15169	no
IGLL1	1	1	1	4.39114	1	1	P15814	no
CD44	1	1	4.50999	1	1	1	P16070	no
PGCA	1	1	4.96554	1	1	1	P16112	no
CAN2	1	1	1	1	1	4.39116	P17655	no
IBP3	1	5.52775	1	6.09539	5.54385	1	P17936	yes
IBP2	1	5.13529	5.12414	5.31383	1	1	P18065	no
VINC	1	4.64811	1	5.03627	4.76347	4.86945	P18206	no
LBP	1	5.1234	5.03759	5.27177	5.57872	5.53285	P18428	no
A1AG2	5.46695	5.1144	4.21561	1	1	1	P19652	yes
ITIH2	5.67886	4.85323	6.04618	4.7207	1	6.34089	P19823	no
ITIH1	5.53854	1	5.79246	4.96192	4.57371	5.78883	P19827	no
C4BPB	1	1	5.59896	5.49624	1	5.93545	P20851	no
FLNA	1	1	1	4.97781	4.62918	5.23645	P21333	no
GPX3	4.81677	1	5.36255	1	1	1	P22352	no
IBP4	1	5.137	4.66691	5.21794	5.04043	4.60738	P22692	no
CPN2	5.18612	1	1	1	1	1	P22792	no
PROZ	1	1	6.44815	1	1	6.13821	P22891	no
FBLN1	1	4.37485	1	1	1	5.4887	P23142	no
PPIB	1	1	4.01197	4.80795	1	1	P23284	no
COF1	1	4.70667	4.81291	4.94527	1	4.13956	P23528	no
IBP6	1	1	1	4.38052	1	1	P24592	no
IBP5	1	5.44579	5.50049	5.70168	5.25744	4.86376	P24593	no
ZA2G	5.59984	1	1	1	1	1	P25311	no
MOES	1	4.35767	1	5.15597	4.18756	1	P26038	no
HGFL	1	4.45508	1	4.94253	1	1	P26927	no
PON1	4.91114	1	5.88833	1	4.96684	5.84257	P27169	no
PROP	4.31995	5.84649	5.55261	6.27199	5.57454	5.74227	P27918	no
KAIN	4.75534	1	1	1	4.51714	1	P29622	no
UFO	1	1	4.12456	1	1	1	P30530	no
MA1A1	1	1	5.27749	1	1	5.58169	P33908	no
RNAS4	1	4.33206	1	4.95747	1	1	P34096	no
TSP4	1	4.59869	5.76274	1	1	5.9153	P35443	no
SAA4	5.437	5.05407	4.75245	1	1	1	P35542	no
MYH9	1	4.55728	4.16395	5.0305	4.80807	5.26287	P35579	no
ALS	4.83288	4.96061	1	5.19403	4.39995	4.74489	P35858	no
PEDF	5.29411	5.38556	5.27791	5.02721	5.56572	1	P36955	no
FHR2	1	4.4424	1	5.44782	4.73769	1	P36980	no
COIA1	1	1	1	5.11187	1	1	P39060	no
AFAM	4.88989	1	1	1	1	1	P43652	no
SDF1	1	1	1	4.7393	1	1	P48061	no
MASP1	1	1	5.59167	1	1	5.95042	P48740	no
TSP3	1	1	5.53419	1	1	5.48368	P49746	no
COMP	1	1	6.214	1	1	6.03261	P49747	no
SEPP1	4.99719	6.17952	5.08669	6.36528	5.12379	5.98948	P49908	no
CAMP	1	5.44855	1	4.58232	5.0242	1	P49913	no
LUM	4.66145	1	5.01773	1	1	1	P51884	no
APOC4	1	5.01011	1	1	1	1	P55056	no
CADH6	1	1	4.58335	1	1	1	P55285	no
CCL18	1	1	1	1	4.64671	1	P55774	no
MYL6	1	4.09026	1	1	4.59045	4.82789	P60660	no
LYSC	1	5.19253	1	5.62558	1	1	P61626	yes
B2MG	1	1	4.77635	1	1	1	P61769	yes
RAN	1	4.50247	1	4.55336	4.40278	4.67002	P62826	no
RAC1	1	4.87299	1	1	1	1	P63000	no
1433Z	1	1	4.31347	1	1	1	P63104	no
TPM4	1	1	4.98941	1	1	5.64761	P67936	no
HBB	5.33852	4.77919	4.23938	4.42687	4.15873	4.30341	P68871	no
HBA	1	4.77208	4.51634	5.00924	4.91415	4.97251	P69905	no
RED1	4.32168	1	1	4.1915	1	1	P78563	no
CAP1	1	1	1	4.21666	1	1	Q01518	no
NUCB1	1	1	1	1	1	4.62281	Q02818	no
FHR1	4.57597	5.75727	4.26616	6.2145	6.23308	4.41381	Q03591	no
HGFA	1	5.3554	1	5.79779	1	1	Q04756	no
ITIH3	1	1	5.32606	1	1	4.65471	Q06033	no
DERM	1	1	4.83523	1	1	5.05426	Q07507	no
LG3BP	1	1	4.87824	1	1	1	Q08380	no
FGL1	1	1	4.86251	1	1	5.36834	Q08830	no
SPP24	1	4.35482	5.92518	5.04174	1	6.09964	Q13103	no
ILK	1	4.51696	4.85281	5.058	4.94093	5.209	Q13418	no
APOF	1	1	4.82076	1	1	1	Q13790	no
SPRL1	1	1	5.12827	1	1	1	Q14515	no
HABP2	4.66048	5.17727	7.19187	5.56892	5.6865	7.17535	Q14520	no
ITPR3	4.42401	1	1	1	1	1	Q14573	no
ITIH4	5.74885	5.74269	5.31233	5.75356	5.00845	5.32068	Q14624	no
GANAB	1	1	4.34864	1	1	1	Q14697	no
PCOC1	1	5.34121	4.58921	5.70011	4.97152	1	Q15113	no
MARE2	1	1	1	1	1	4.29176	Q15555	no
BGH3	1	1	1	5.41111	1	1	Q15582	no
IBP7	1	1	1	4.94467	1	1	Q16270	no
HLF	4.5292	5.40658	5.03281	5.23553	5.43911	5.71508	Q16534	no
MK06	1	1	1	1	4.33799	1	Q16659	no
PLA1A	1	1	1	4.11486	4.1317	1	Q53H76	no
CI050	1	1	1	1	4.47237	1	Q5SZB4	no
TM198	5.00019	1	1	1	1	1	Q66K66	no
ZN529	1	4.76553	1	4.82184	1	4.64156	Q6P280	no
APOA5	1	5.11527	5.31413	4.45723	4.61542	5.67622	Q6Q788	no
BNC2	1	1	5.29548	1	1	1	Q6ZN30	no
TRM11	1	1	1	1	6.11847	1	Q7Z4G4	no
VMO1	1	1	4.49521	1	1	1	Q7Z5L0	no
URP2	1	5.01438	5.4208	5.3841	5.01218	5.31728	Q86UX7	no
ZSWM9	4.51287	1	1	1	1	1	Q86XI8	no
ZGRF1	5.79978	1	1	1	1	1	Q86YA3	no
PCSK9	1	1	4.86443	1	1	4.5478	Q8NBP7	no
CCD54	1	5.54717	5.09341	1	5.70769	1	Q8NEL0	no
ANGL6	1	1	5.83555	1	1	5.52383	Q8NI99	no
BPIB1	1	1	1	1	4.12828	1	Q8TDL5	no
SHRM3	1	1	4.25398	1	1	4.72598	Q8TF72	no
HTRA1	1	4.31511	1	4.52693	1	1	Q92743	no
PRG4	1	5.90113	4.18241	6.26878	6.39102	5.25216	Q92954	no
CBPB2	1	4.49599	1	5.48147	1	4.62522	Q96IY4	no
SCLT1	4.63159	1	1	1	1	1	Q96NL6	no
PGRP2	4.26443	1	1	1	1	1	Q96PD5	no
RARR2	1	5.13717	4.88438	4.51949	4.41306	1	Q99969	no
OMD	1	1	3.96745	1	1	1	Q99983	no
COL11	1	1	5.6493	1	1	5.61946	Q9BWP8	no
C1QT3	1	1	1	1	4.76314	1	Q9BXJ4	no
FHR5	1	5.54023	1	6.39817	6.51002	5.06819	Q9BXR6	no
TBB1	1	1	4.72358	1	1	4.98586	Q9H4B7	no
ANTR1	1	3.99113	1	1	1	1	Q9H6X2	no
ISK5	1	1	1	4.31605	1	1	Q9NQ38	no
CRAC1	1	4.4776	4.92052	1	1	5.64132	Q9NQ79	no
CWC25	1	5.32802	5.44848	6.00558	5.93036	5.95351	Q9NXE8	no
EHD3	1	1	4.33207	1	1	1	Q9NZN3	no
NYNRI	1	4.24966	4.36981	5.15787	4.87745	4.62971	Q9P2P1	no
DKK3	1	1	4.24532	1	1	1	Q9UBP4	no
MARCO	1	1	5.33363	1	1	4.91778	Q9UEW3	no
FETUB	3.9677	1	1	1	1	1	Q9UGM5	no
ZPI	1	4.62985	5.74153	4.69064	1	5.48037	Q9UK55	no
PCOC2	1	1	1	1	4.68342	1	Q9UKZ9	no
CLC11	1	1	4.90564	1	1	5.11056	Q9Y240	no
TLN1	1	4.72551	5.01032	5.39139	4.9657	6.02657	Q9Y490	no
ANGL3	1	1	1	1	4.57143	1	Q9Y5C1	no
COL10	1	1	5.72386	1	1	5.94359	Q9Y6Z7	no
HV321	1	4.40378	1	1	4.87873	4.73477	P0DP02	no
TBB8B	1	4.79068	1	1	1	4.98685	Q9H4B7	no
H2B1K	1	4.56435	1	1	1	1	Q99880	no
H2A1B	1	4.82827	4.99745	1	5.03595	5.07341	Q9BTM1	no
H2BK1	1	4.67899	4.85002	4.8006	4.88621	4.89314	Q99880	no
ALBU	6.81497	5.6988	6.1468	5.46689	5.41916	5.85563	P02769	no
HV349	4.25636	1	1	1	4.23898	1	A0A0B4J1V6	no
KVD24	5.57581	1	1	1	1	1	A0A0C4DH68	no
HV551	4.8539	1	1	1	1	1	A0A0J9YXX1	no
HPT	6.22816	4.10538	1	1	4.76528	1	P00739	no
KVD33	4.98323	1	1	1	1	4.63921	P01594	no
KVD20	5.01286	1	4.40261	5.12477	5.42611	1	P01619	no
LV310	4.46791	1	1	1	1	1	P01717	no
IGHG1	4.81671	1	1	4.72951	1	1	P01859	no
IGHG1	6.19672	1	5.17429	4.6066	5.32871	5.92778	P01860	no
IGHG2	5.23348	1	1	1	1	1	P01860	no
IGHG2	4.651	4.7435	1	4.83581	4.94353	4.99833	P01861	no
IGHA1	5.91101	5.31409	5.02812	5.02254	5.16175	5.5162	P01877	no
SYNE2	1	1	1	1	1	5.24283	P02647	yes
FIBG	1	1	4.24295	4.49886	1	5.82416	P02679	yes
ALBU	5.03298	5.27461	6.02933	1	4.68053	5.54777	P02768	yes
FA11	1	4.81524	1	5.1772	1	1	P03952	no
NHRF1	1	1	1	1	1	4.40886	P04196	no
CDKL3	1	5.01793	1	1	1	4.79487	P04196	no
LV746	4.36086	1	1	1	4.26714	1	P04211	no
KVD11	5.50785	1	1	5.03411	5.03031	4.6532	P04433	no
HEP2	4.8386	1	4.79629	1	1	1	P05543	yes
DOP1	4.22806	1	1	1	1	1	P05546	no
TSP4	1	1	5.02882	1	1	5.1373	P07996	no
PLMN	4.94386	1	1	4.86255	1	5.49422	P08519	yes
CO4A	6.49841	6.67604	6.70813	7.57298	7.44333	7.10636	P0C0L5	no
SAA1	1	1	5.45944	1	1	1	P0DJI9	no
IGLC2	6.1421	4.9516	5.26723	5.75834	5.61036	5.6782	P0DOY3	yes
HV364	4.17659	1	1	1	1	1	P0DP02	no
HV309	5.04321	1	1	4.22369	1	4.2343	P0DP04	no
PLF4	1	4.83033	5.60738	5.47648	5.4114	4.86592	P10720	no
ITIH2	4.49891	1	4.73021	1	1	4.98518	P12270	no
PRG4	1	1	1	5.37644	5.92285	1	P13796	no
ENOA	1	1	4.46202	1	1	1	P13929	no
P3C2A	1	1	4.42835	1	1	4.30753	P14314	no
A1AG1	5.54433	4.78604	1	1	4.4728	4.61418	P19652	yes
A2MG	5.95156	1	4.57547	1	1	4.10658	P20742	no
A1AT	5.6544	1	4.70117	1	1	4.59939	P20848	no
HV118	5.23291	1	1	4.71095	4.74158	4.77052	P23083	no
CP2C8	4.95613	1	5.17518	1	1	1	P33260	no
TSP1	1	1	5.26861	1	4.88488	5.14789	P35442	no
MYH9	1	1	1	1	4.57683	4.31611	P35580	no
C1S	1	1	4.80125	1	5.57155	1	P48740	no
TSP4	1	1	1	1	1	4.51815	P49746	no
TSP4	1	1	5.78713	1	1	5.94784	P49747	no
DEF1	1	5.327	4.75344	4.82966	5.5687	5.32907	P59666	no
GPX3	1	1	4.5291	1	1	1	P59796	no
MYL6B	1	1	1	1	1	4.14494	P60660	no
RP1BL	1	4.31685	1	4.38381	1	1	P61224	no
RAP1B	1	5.38516	5.47046	5.45061	5.46876	1	P62834	no
ACTB	1	4.74877	4.79448	4.84249	4.65326	5.1478	P63261	no
TPM2	1	1	1	1	1	5.50538	P67936	no
HBD	4.52374	1	1	4.33181	1	1	P68871	no
LV39	5.06563	1	1	4.57034	1	4.74919	P80748	no
CAP2	1	1	1	4.44387	1	1	Q01518	no
PLMN	4.60338	4.70536	4.50422	5.1407	1	5.83883	Q02325	no
CFAH	4.4327	5.59137	5.1137	6.56959	6.03775	4.81251	Q03591	no
FHR2	1	5.48539	1	5.47996	5.9994	4.71653	Q03591	no
GLPK	4.8259	1	5.27593	1	1	1	Q14409	no
PLK2	4.85788	4.99369	4.37248	1	1	1	Q14624	no
PON1	1	1	1	1	1	4.76613	Q15166	no
PLMN	1	1	4.7738	1	1	1	Q15195	no
HGFL	1	1	1	4.54606	1	1	Q2TV78	no
ENPL	1	1	4.20528	1	1	1	Q58FF3	no
C1S	4.7755	1	5.67698	4.70534	6.60281	5.37239	Q5TEJ8	no
APOE	4.70215	1	5.48676	1	5.93638	6.50498	Q63ZY3	no
APOC2	1	1	4.8249	4.28894	1	4.41113	Q8N6G6	no
CD5L	4.91096	1	5.37627	1	1	5.214	Q96JB6	no
HV601	5.30858	1	1	1	1	1	Q96M19	no
FHR1	1	1	4.55165	1	1	1	Q9BXR6	no
CO3	5.45281	1	5.60868	5.77208	6.15684	6.11129	Q9BXY5	no
IF5A1	1	1	4.40169	1	1	1	Q9GZV4	no
DYH9	1	1	1	5.28011	5.27644	5.25143	Q9HCS4	no
IGHG2	5.6065	1	1	1	1	1	Q9NPG3	no
C1R	1	1	1	1	4.60711	1	Q9NZP8	no
ANGL6	1	1	4.52363	1	1	4.71081	Q9UKU9	no
COF1	1	4.27706	1	4.52101	1	1	Q9Y281	no
CO5	1	1	1	4.66332	1	1	Q9Y2G3	no
TLN1	1	4.38495	1	1	1	5.37228	Q9Y4G6	no
HV315	5.19674	1	4.1696	4.87146	4.29648	1	A0A0B4J1Y9	no
CO3	1	1	4.55123	6.48211	1	6.18794	P01031	yes
KV37	5.71061	4.67189	1	5.57377	4.98583	4.74634	P01624	no
LV316	4.59373	1	1	1	1	1	P01718	no
IGHG1	6.34518	1	4.89245	1	4.83885	5.3084	P01860	no
IGHG1	5.74555	4.88694	4.63021	5.39469	5.04052	5.77037	P01861	no
IGHG1	1	1	1	4.71531	1	1	P01861	no
IGHG2	6.47205	1	1	1	5.65062	1	P01861	no
APOA	1	1	1	1	1	4.57789	P08519	yes
HV323	4.93886	1	1	1	5.11618	1	P0DP03	no
HV330	4.42789	1	1	1	1	1	P0DP03	no
KV105	5.15948	1	4.29991	4.82924	4.77448	4.60991	P0DP09	no
ENOA	1	1	4.15359	1	1	1	P13929	no
H14	1	4.65479	5.12706	5.03412	5.17183	4.89407	P16403	no
EZRI	1	5.05196	4.18588	5.21476	4.8508	4.23199	P35241	no
MYL1	1	1	1	4.08991	1	4.66276	P60660	no
RP1BL	1	1	1	1	1	4.48618	P62834	no
RAC2	1	4.29848	1	1	1	1	P63000	no
TPM3	1	1	1	1	1	4.56363	P67936	no
CFAH	4.49439	1	1	5.8323	1	1	Q03591	no
EF1A1	1	4.82333	4.6511	4.58067	4.61313	4.38354	Q5VTE0	no
MYH9	1	1	1	1	1	4.52892	Q7Z406	no
RBM33	1	1	7.10304	1	6.03149	5.72582	Q86SG6	no
SIR6	1	1	1	1	1	4.3975	Q8N4C6	no
TBA1B	1	1	1	1	1	4.2882	Q9BQE3	no
KV127	4.74591	1	1	4.66077	1	1	A0A0C4DH69	no
IGHG3	1	4.86734	1	5.83296	1	4.67106	P01861	no
IGHG1	1	5.24531	5.31071	6.1488	5.40342	5.61815	P01861	no
SE6L2	1	4.47092	1	1	4.96919	1	P0C0L5	no
IGLC7	1	1	1	4.58697	4.40291	4.46252	P0DOY3	yes
IGLL5	4.51358	1	1	4.45199	1	1	P0DOY3	yes
TPM3	1	1	1	1	1	4.46931	P67936	no
ACTA	1	4.4631	4.22968	4.59019	1	1	P68133	no
KV106	4.23017	1	1	4.21365	1	1	P04432	no
APOA	1	4.9924	4.42244	1	4.49187	5.0673	P08519	yes
IGLL5	1	1	4.81296	5.19081	1	5.05803	P0DOY3	yes
HV69D	4.53246	1	1	1	4.95072	1	P0DP01	no
TSP1	1	1	4.61873	1	1	4.41341	P49747	no
HBD	1	4.76928	5.00276	4.79897	4.65042	5.01293	P69892	no
H14	1	4.50122	1	1	1	1	Q02539	no
1433T	1	1	1	1	1	4.00267	Q04917	no
APOA	1	4.27703	1	1	4.14559	4.65097	P08519	yes
IGLC7	1	4.96953	4.24196	1	1	4.54974	P0DOY3	yes
CLIP1	1	1	4.37095	1	4.74288	1	P31249	no
ACTB	1	4.74998	4.95854	5.15101	4.89053	5.00401	P68133	no
H31	1	1	4.30834	1	1	1	Q71DI3	no
HV461	5.31232	5.52661	4.44119	5.106	4.74306	4.68908	P0DP08	no
1433T	1	1	4.30581	1	1	4.4345	Q04917	no
ACTB	1	4.26195	1	4.39764	4.90342	1	Q562R1	no
TBB8B	1	1	1	1	1	4.66199	Q9BVA1	no
KLKB1	1	4.94914	1	5.40861	4.50835	1	Q9BZJ3	no
PPIA	1	1	4.3758	1	1	1	Q9Y536	no
HV374	1	4.52045	1	1	5.06272	4.65624	P0DP03	no
KV228	5.23565	4.34399	4.29691	4.69399	4.47818	4.80805	P06310	no
HV321	4.87137	4.48164	1	4.64927	1	1	P0DP04	no
HV404	4.89291	1	1	5.18517	4.65472	1	P0DP08	no
H2B1K	1	1	1	1	4.16007	1	Q99880	no
POTEF	1	4.5525	4.5526	1	1	1	Q9BYX7	no
